# Niche hypervolume analysis revealed that water pollution reduces reproductive success of endangered landlocked salmon but does not directly impact their population density

**DOI:** 10.1101/2022.03.21.485106

**Authors:** Yi-An Chung, Mark Liu, Tzu-Man Hung, Lin-Yan Liao, Sheng-Feng Shen

**Affiliations:** Biodiversity Research Center, Academia Sinica, Taipei, 11529 Taiwan; International Degree Program in Climate Change and Sustainable Development, College of Science, National Taiwan University, Taipei, 115, Taiwan; Institute of Ecology and Evolutionary Biology, National Taiwan University, Taipei, 10617 Taiwan; Wuling Station, Shei-Pa National Park, Taichung, Taiwan

**Author notes:** Corresponding author: Sheng-Feng Shen. Both authors contributed equally to this work (Yi-An Chung, Mark Liu).

## Abstract

The critical information for conserving endangered species is to identify how different niche dimensions affect key life history stages of a population. However, it is often difficult to quantify how each ecological niche dimension affects different life history stages because environmental factors may affect each fitness component of organisms to various degrees. Here, we applied the recently developed hypervolume method that follows the idea of Hutchinson’s n-dimensional hypervolume. We analyzed the niche space of different life history stages of the endangered landlocked salmon *Oncorhynchus masou formosanus*, the most southerly distributed of all salmonoids. We found no direct effect of water pollution on salmon population density but a significant negative effect on salmon reproductive success. Surprisingly, the niche hypervolume analysis showed that the size of hatching success niche hypervolume was only 17.9% and 18.4% of the natural redd site density or population density, respectively. This result demonstrates a much higher environmental requirement for salmon during the egg stage than that affecting population density or nesting environment. Our results suggest that understanding the behavioral and physiological mechanisms that influence crucial life history stages in the wild is critical to developing effective conservation programs, and the niche hypervolume is a valuable method to achieve this.
