## Supplementary material for "Niche hypervolume analysis revealed that water pollution reduces reproductive success of endangered landlocked salmon but does not directly impact their population density": supplmentary.xlsx

### Sheet: Hatching rate
No.	fir_depth(cm)	fir_velocity(m/s)	fir_pH	fir_DO(mg/L)	fir_conductivity(mS/cm)	sec_depth(cm)	sec_velocity(m/s)	sec_pH	sec_DO(mg/L)	sec_conductivity(mS/cm)	Tmax(℃)	Tmin(℃)	Tmean(℃)	DTR(℃)	egg	dead egg	alevin	dead_alevin	redd density(redd/km)	population density(fish/km)	site
S-1-1	44	28.8	8.45	8.85	0.147	37	19.2	8.32	10.68	0.146	11.9401	10.2325	10.9264	1.7076	0	17	3	1	41.2	312.5	wuling
S-1-2	35	31.2	8.64	9.16	0.147	26	15.6	8.57	10.47	0.146	11.9401	10.2325	10.9264	1.7076	0	12	11	0	41.2	312.5	wuling
S-1-3	36	33	8.66	8.9	0.147	28	24	8.62	10.42	0.146	11.9401	10.2325	10.9264	1.7076	0	6	14	1	41.2	312.5	wuling
S-2-1	48	25.2	8.73	9.76	0.161	42	13.8	8.63	10.11	0.158	13.0249	10.7201	11.5528	2.30484	0	6	30	2	41.2	312.5	wuling
S-2-2	36	32.4	8.59	9.36	0.161	30	25.8	8.77	9.82	0.158	13.0249	10.7201	11.5528	2.30484	0	13	16	1	41.2	312.5	wuling
S-2-3	27	18	8.65	9.66	0.161	27	20.4	8.95	9.84	0.158	13.0249	10.7201	11.5528	2.30484	0	10	12	1	41.2	312.5	wuling
dam2-1-1	40	6	8.38	8.86	0.155	23	7.8	8.63	9.2	0.156	12.8102	10.9447	11.4845	1.8655	0	11	21	0	63.1	383.2	wuling
dam2-1-2	42	22.8	8.34	9.58	0.154	30	22.8	8.53	9.54	0.156	12.8102	10.9447	11.4845	1.8655	0	9	21	0	63.1	383.2	wuling
dam2-1-3	48	42.6	8.37	9.17	0.155	32	37.2	8.52	9.87	0.156	12.8102	10.9447	11.4845	1.8655	0	7	12	0	63.1	383.2	wuling
dam2-2-1	39	27.6	8.48	8.94	0.155	34	23.4	8.41	10.05	0.156	12.6587	10.8751	11.4234	1.78365	0	4	33	0	63.1	383.2	wuling
dam2-2-2	31	34.2	8.55	9.36	0.156	28	19.2	8.41	9.99	0.155	12.6587	10.8751	11.4234	1.78365	0	11	31	0	63.1	383.2	wuling
dam2-2-3	34	45.6	8.47	8.97	0.155	31	34.2	8.46	9.97	0.156	12.6587	10.8751	11.4234	1.78365	0	10	32	0	63.1	383.2	wuling
dam2-3-1	42	39.6	8.49	8.95	0.155	34	12.6	8.61	9.57	0.158	12.7956	10.9327	11.5056	1.86296	0	7	16	0	63.1	489.5	wuling
dam2-3-2	39	38.4	8.59	8.96	0.156	32	23.4	8.67	9.54	0.158	12.7956	10.9327	11.5056	1.86296	0	13	29	0	63.1	489.5	wuling
dam2-3-3	35	30.6	8.52	8.81	0.156	29	5.4	8.72	8.6	0.158	12.7956	10.9327	11.5056	1.86296	0	10	29	0	63.1	489.5	wuling
G-1-1	37	47.4	8.44	9.72	0.171	36	24.6	8.78	9.77	0.17	13.395	12.0324	12.5286	1.36256	0	7	6	0	7.9	312.5	wuling
G-1-2	44	54	8.6	9.5	0.171	37	33	8.95	9.8	0.17	13.395	12.0324	12.5286	1.36256	0	10	4	0	7.9	312.5	wuling
G-1-3	35	60	8.62	9.55	0.171	32	40.8	8.96	9.73	0.171	13.395	12.0324	12.5286	1.36256	0	10	2	0	7.9	312.5	wuling
G-2-1	31	57	8.65	9.37	0.171	31	37.8	8.83	9.51	0.173	13.6501	10.865	11.7686	2.78512	0	5	28	0	7.9	312.5	wuling
G-2-2	32	45	8.62	9.33	0.171	33	31.8	9	9.62	0.172	13.6501	10.865	11.7686	2.78512	0	15	20	0	7.9	312.5	wuling
G-2-3	30	40.8	8.6	9.35	0.166	26	51	9.03	9.54	0.173	13.6501	10.865	11.7686	2.78512	0	8	27	0	7.9	312.5	wuling
yu-1	18	17.4	8.64	8.77	0.221	18	18	9.07	9.25	0.217	13.2001	12.6499	12.8798	0.55016	0	16	14	1	NA	NA	wuling
yu-2	26	15.6	8.69	8.92	0.221	19	28.8	9.1	8.98	0.217	13.2001	12.6499	12.8798	0.55016	0	10	29	3	NA	NA	wuling
yu-3	20	39.6	8.73	8.84	0.221	18	37.2	9.1	9.04	0.218	13.2001	12.6499	12.8798	0.55016	0	19	10	1	NA	NA	wuling
dam3-1-1	27	1.2	8.65	8.82	0.134	18	0	8.96	8.43	0.135	11.2449	9.76504	10.3189	1.47988	0	3	28	0	63.1	1254.3	wuling
dam3-1-2	23	0.6	8.65	8.91	0.134	15	0	8.97	8.82	0.134	11.2449	9.76504	10.3189	1.47988	0	11	29	1	63.1	1254.3	wuling
dam3-1-3	19	0	8.61	8.65	0.134	11	0	8.97	8.93	0.133	11.2449	9.76504	10.3189	1.47988	0	10	24	0	63.1	1254.3	wuling
dam3-2-1	16	0	8.64	8.73	0.134	10	0	8.67	9.3	0.131	11.0249	9.58492	10.1174	1.44	0	12	26	0	63.1	1254.3	wuling
dam3-2-2	19	0	8.62	8.6	0.134	14	0.6	8.62	8.77	0.133	11.0249	9.58492	10.1174	1.44	0	10	18	0	63.1	1254.3	wuling
dam3-2-3	23	0	8.63	8.65	0.134	14	2.4	8.64	8.89	0.133	11.0249	9.58492	10.1174	1.44	0	6	24	0	63.1	1254.3	wuling
b-1	32	12.6	8.5	9.02	0.114	26	16.8	8.55	9.62	0.114	10.2124	9.38256	9.74835	0.82988	0	12	32	0	63.9	339.8	wuling
b-2	31	6	8.34	8.95	0.114	25	7.2	8.56	9.55	0.114	10.2124	9.38256	9.74835	0.82988	0	3	28	0	63.9	339.8	wuling
b-3	30	18.6	8.44	9.04	0.114	25	13.8	8.62	9.92	0.114	10.2124	9.38256	9.74835	0.82988	0	8	38	0	63.9	339.8	wuling
fu-1	15	22.8	8.65	9.03	0.164	12	9	8.97	8.65	0.169	13.17	10.97	11.6631	2.19996	0	22	20	0	33.3	489.5	wuling
fu-2	17	9.6	8.66	8.66	0.164	13	2.4	8.96	8.57	0.17	13.17	10.97	11.6631	2.19996	0	14	22	0	33.3	489.5	wuling
fu-3	18	12.6	8.65	9.05	0.164	16	6	8.96	9.05	0.17	13.17	10.97	11.6631	2.19996	0	11	25	0	33.3	489.5	wuling
fl-1	24	0.6	8.71	8.19	0.164	18	6.6	8.76	10.1	0.171	13.3411	10.9923	11.7326	2.34888	0	8	30	0	26	129.5	wuling
fl-2	21	0	8.7	8.25	0.164	17	0.6	8.96	9.36	0.171	13.3411	10.9923	11.7326	2.34888	0	2	41	0	26	129.5	wuling
fl-3	25	1.2	8.67	9.33	0.164	20	0	8.97	8.58	0.171	13.3411	10.9923	11.7326	2.34888	0	23	22	0	26	129.5	wuling
wp-1	26	0	8.61	7.24	0.082	19	0	8.72	7.84	0.082	7.89815	7.21522	7.57293	0.682926	0	8	26	0	67.5	1475.7	hohuan
wp-2	18	28.8	8.6	8.49	0.083	6	16.8	8.73	9.16	0.082	7.89815	7.21522	7.57293	0.682926	0	17	4	0	67.5	1475.7	hohuan
wp-3	22	0	8.6	7.98	0.083	12	7.8	8.74	8.79	0.081	7.89815	7.21522	7.57293	0.682926	0	9	37	0	67.5	1475.7	hohuan
w5.0-1	31	0	8.24	7.65	0.082	17	0	8.62	7.03	0.081	8.03933	7.23393	7.63416	0.805407	0	4	45	0	67.5	1475.7	hohuan
w5.0-2	26	0	8.34	8.38	0.082	7	0	8.63	8.91	0.08	8.03933	7.23393	7.63416	0.805407	0	6	38	1	67.5	1475.7	hohuan
w5.0-3	18	4.8	8.52	8.63	0.082	3	0	8.63	9.31	0.083	8.03933	7.23393	7.63416	0.805407	0	15	28	1	67.5	1475.7	hohuan
w4.0-1	20	0.6	8.62	8.08	0.083	0	NA	NA	NA	NA	7.96296	7.19907	7.57016	0.763889	0	10	25	0	67.5	1475.7	hohuan
w4.0-2	22	10.2	8.58	8.5	0.083	6	0.6	8.65	9.04	0.081	7.96296	7.19907	7.57016	0.763889	0	13	24	1	67.5	1475.7	hohuan
w4.0-3	30	14.4	8.27	8.07	0.083	13	17.4	8.65	8.54	0.08	7.96296	7.19907	7.57016	0.763889	0	11	35	2	67.5	1475.7	hohuan
w3.0-1	24	4.2	8.61	8.38	0.083	7	11.4	8.56	9.11	0.084	8.0787	7.30789	7.67445	0.770815	0	4	13	1	67.5	1475.7	hohuan
w3.0-2	30	0	8.31	7.63	0.083	7	0	8.47	7.42	0.081	8.0787	7.30789	7.67445	0.770815	0	5	37	1	67.5	1475.7	hohuan
w3.0-3	38	0	8.47	8.47	0.082	17	0	8.53	8.42	0.081	8.0787	7.30789	7.67445	0.770815	0	11	33	2	67.5	1475.7	hohuan
w2.0-1	29	0.6	8.62	7.8	0.083	2	0	8.63	7.94	0.082	8.05548	7.20604	7.59557	0.849444	0	4	39	0	67.5	1475.7	hohuan
w2.0-2	31	5.4	8.55	8.29	0.082	4	0	8.6	7.9	0.082	8.05548	7.20604	7.59557	0.849444	1	12	35	0	67.5	1475.7	hohuan
w2.0-3	35	0	8.6	7.66	0.082	7	0	8.61	8.16	0.082	8.05548	7.20604	7.59557	0.849444	0	12	34	0	67.5	1475.7	hohuan
w1.5-1	34	0.6	8.16	9.46	0.082	19	0	8.28	7.64	0.081	8.01156	7.15974	7.55666	0.851815	0	13	33	0	67.5	1475.7	hohuan
w1.5-2	27	6.6	8.08	8.86	0.082	14	0	8.18	8.77	0.081	8.01156	7.15974	7.55666	0.851815	1	13	35	0	67.5	1475.7	hohuan
w1.5-3	21	26.4	8.34	8.93	0.083	2	17.4	8.51	9.59	0.08	8.01156	7.15974	7.55666	0.851815	0	17	8	0	67.5	1475.7	hohuan
ws-1	10	6	8.07	9.46	0.082	10	12.6	8.22	9.67	0.078	8.14574	7.14119	7.56538	1.00456	0	16	29	0	67.5	1475.7	hohuan
ws-2	18	0.6	8.05	8.86	0.082	18	0	8.28	8.58	0.082	8.14574	7.14119	7.56538	1.00456	0	5	30	2	67.5	1475.7	hohuan
ws-3	11	0	8.12	8.93	0.083	11	0	8.35	8.86	0.081	8.14574	7.14119	7.56538	1.00456	0	17	33	0	67.5	1475.7	hohuan
dam4-1-1	25	15.6	8.06	9.51	0.099	22	12	8.81	10.45	0.115	9.89	9.03492	9.43648	0.85508	0	3	43	1	63.9	339.8	wuling
dam4-1-2	34	26.4	8.19	9.81	0.115	29	16.8	8.61	9.9	0.113	9.89	9.03492	9.43648	0.85508	0	2	31	0	63.9	339.8	wuling
dam4-1-3	20	33.6	7.96	9.52	0.076	13	24	8.72	9.45	0.115	9.89	9.03492	9.43648	0.85508	0	2	31	0	63.9	339.8	wuling
dam4-2-1	27	7.2	8.01	10.49	0.107	23	0.6	8.6	9.61	0.115	9.94	9.09252	9.47867	0.84748	0	2	44	0	63.9	339.8	wuling
dam4-2-2	24	13.2	8.16	10.52	0.117	19	6	8.56	9	0.115	9.94	9.09252	9.47867	0.84748	0	4	39	0	63.9	339.8	wuling
dam4-2-3	28	8.4	8.05	10.09	0.11	23	0	8.5	8.93	0.115	9.94	9.09252	9.47867	0.84748	0	7	37	0	63.9	339.8	wuling
sunu-1-1	15	4.2	8.47	8.66	0.089	10	8.4	8.07	10.48	0.125	10.1225	8.03383	8.70455	2.08862	1	1	47	0	99.7	1348.3	suntown
sunu-1-2	21	14.4	8.28	8.48	0.112	15	19.8	8.14	10.17	0.126	10.1225	8.03383	8.70455	2.08862	0	5	34	0	99.7	1348.3	suntown
sunu-1-3	28	15	8.4	8.53	0.112	25	12.6	8.16	9.99	0.126	10.1225	8.03383	8.70455	2.08862	0	5	41	0	99.7	1348.3	suntown
sunu-2-1	25	0.6	8.12	8.23	0.108	17	0.6	8.28	8.87	0.118	10.1278	7.97654	8.64282	2.15121	0	5	43	0	99.7	1348.3	suntown
sunu-2-2	34	5.4	8.14	8.38	0.099	23	0	8.29	8.8	0.118	10.1278	7.97654	8.64282	2.15121	0	3	46	0	99.7	1348.3	suntown
sunu-2-3	42	16.2	8.11	9.35	0.094	31	7.2	8.28	9.17	0.119	10.1278	7.97654	8.64282	2.15121	0	4	46	0	99.7	1348.3	suntown
sunu-3-1	25	17.4	7.96	9.62	0.107	14	1.2	8.73	9.56	0.118	10.2032	8.02342	8.68894	2.17979	0	5	45	0	99.7	1348.3	suntown
sunu-3-2	28	25.8	8.06	9.46	0.107	24	6.6	8.68	9.49	0.118	10.2032	8.02342	8.68894	2.17979	0	2	47	0	99.7	1348.3	suntown
sunu-3-3	33	55.2	7.96	9.35	0.091	24	20.4	8.76	9.66	0.118	10.2032	8.02342	8.68894	2.17979	0	2	12	0	99.7	1348.3	suntown
sunm-1-1	24	7.8	8.44	8.38	0.126	20	0.6	8.78	8.44	0.145	10.7083	8.21617	8.96826	2.49217	0	1	47	0	99.7	1348.3	suntown
sunm-1-2	21	3	8.45	8.28	0.125	18	15.6	8.8	8.63	0.143	10.7083	8.21617	8.96826	2.49217	0	2	42	0	99.7	1348.3	suntown
sunm-1-3	21	15	8.49	8.26	0.125	15	14.4	8.8	8.68	0.144	10.7083	8.21617	8.96826	2.49217	0	3	32	0	99.7	1348.3	suntown
sunm-2-1	18	15.6	8.43	8.44	0.126	15	19.8	8.75	9.31	0.145	10.6901	8.08342	8.87033	2.60671	0	7	42	0	99.7	1348.3	suntown
sunm-2-2	20	20.4	8.16	8.46	0.125	15	1.8	8.82	9.12	0.145	10.6901	8.08342	8.87033	2.60671	0	1	47	0	99.7	1348.3	suntown
sunm-2-3	21	0	8.37	7.52	0.126	17	0.6	8.84	8.52	0.145	10.6901	8.08342	8.87033	2.60671	0	3	19	0	99.7	1348.3	suntown
sunl-1-1	26	6.6	8.09	9.47	0.142	18	0.6	8.65	8.15	0.163	11.401	8.17196	9.15471	3.22904	0	0	49	0	99.7	1348.3	suntown
sunl-1-2	21	8.4	8.41	9.18	0.142	14	0.6	8.65	8.41	0.164	11.401	8.17196	9.15471	3.22904	0	1	16	0	99.7	1348.3	suntown
sunl-1-3	18	13.8	8.48	9.06	0.142	7	0.6	8.65	8.23	0.162	11.401	8.17196	9.15471	3.22904	0	0	50	0	99.7	1348.3	suntown
sunl-2-1	27	13.2	8.41	9.37	0.142	18	1.8	8.67	8.32	0.161	11.2787	8.51554	9.40517	2.76313	0	0	26	0	99.7	1348.3	suntown
sunl-2-2	28	18.6	8.27	8.51	0.141	19	18.6	8.56	8.47	0.163	11.2787	8.51554	9.40517	2.76313	0	1	40	0	99.7	1348.3	suntown
sunl-2-3	10	9.6	8.24	8.47	0.125	10	10.2	8.61	8.5	0.162	11.2787	8.51554	9.40517	2.76313	0	6	33	0	99.7	1348.3	suntown
sunl-3-1	15	15.6	8.22	8.27	0.141	10	10.2	8.66	8.51	0.156	11.328	8.7395	9.60097	2.58854	0	3	33	0	99.7	1348.3	suntown
sunl-3-2	28	7.2	8.16	8.14	0.141	24	5.4	8.55	8.36	0.156	11.328	8.7395	9.60097	2.58854	0	1	35	0	99.7	1348.3	suntown
sunl-3-3	32	5.4	8.09	8.2	0.141	29	9.6	8.45	8.49	0.156	11.328	8.7395	9.60097	2.58854	0	5	21	0	99.7	1348.3	suntown
hp-1-1	27	20.4	8.55	9.38	0.178	17	6.6	8.8	9.01	0.179	13.3234	10.549	11.5939	2.77439	0	7	39	0	NA	NA	wuling
hp-1-2	22	52.8	8.5	9.5	0.175	14	48.6	8.99	9.39	0.179	13.3234	10.549	11.5939	2.77439	0	2	39	0	NA	NA	wuling
hp-1-3	18	16.2	8.6	9.3	0.183	8	6.6	9.01	9.19	0.18	13.3234	10.549	11.5939	2.77439	0	4	12	1	NA	NA	wuling
hp-2-1	20	9.6	8.42	10.41	0.176	12	12	9.13	9.65	0.178	13.329	10.6087	11.6268	2.72026	0	8	6	0	NA	NA	wuling
hp-2-2	19	19.8	8.41	9.88	0.176	13	0	9.13	9.35	0.168	13.329	10.6087	11.6268	2.72026	0	5	17	0	NA	NA	wuling
hp-2-3	19	25.8	8.59	9.8	0.177	11	24	9.14	9.6	0.158	13.329	10.6087	11.6268	2.72026	0	4	24	0	NA	NA	wuling

### Sheet: density of redd and population
river_section	population density(fish/km)	redd density(redd/km)	r_pH	r_DO(mg/L)	r_conductivity(mS/cm)	r_Tmax(℃)	r_Tmin(℃)	r_Tmean(℃)	r_DTR(℃)	r_velocity(m/s)	site
1	339.8	63.9	8.62	9.94	0.111	12.1	11	11.5	1	13	wuling
2	1254.3	63.1	8.5	9.35	0.114	10.2	9.4	9.7	0.8	19.1	wuling
3	383.2	63.1	8.73	9.3	0.135	13.1	11.2	11.9	1.9	19.4	wuling
4	489.5	33.3	8.63	8.92	0.165	14.3	12.3	13	2	19.4	wuling
5	129.5	26	8.8	8.9	0.167	13.2	11	11.7	2.3	16.8	wuling
6	312.5	41.2	8.74	9.21	0.17	14.7	12.3	13.1	2.4	18.4	wuling
7	1348.3	99.7	8.51	8.7	0.14	12.9	10.4	11.2	2.5	8.4	suntown
8	1475.7	67.5	8.38	8.88	0.077	9.9	8.9	9.3	1.1	14.01	water

### Sheet: redd site selection_1
number	pH	DO(mg/L)	conductivity(mS/cm)	velocity(m/s)	result	site	(natural redd=1, random site=0)
wr-1	8.37	8.75	0.077	13.2	0	water
wr-2	8.49	8.14	0.077	9.6	0	water
wr-3	8.65	9.29	0.077	1.8	0	water
wr-4	8.37	8.27	0.077	4.8	0	water
wr-5	8.44	8.31	0.076	0	0	water
wr-6	8.63	9.16	0.077	25.2	0	water
wr-7	8.39	8.13	0.077	0	0	water
wr-8	8.56	10.26	0.075	42.6	0	water
wr-9	8.42	9.27	0.077	37.2	0	water
wr-10	8.63	8.55	0.077	0	0	water
wr-11	8.63	9.5	0.076	7.2	0	water
wr-12	8.29	7.17	0.077	0	0	water
wr-13	8.35	8.71	0.076	0	0	water
wr-14	8.55	9.37	0.077	0	0	water
wr-15	8.48	7.84	0.084	0.6	0	water
wr-16	8.13	9.54	0.076	54.6	0	water
wr-17	8.14	9.5	0.075	40.2	0	water
wr-18	8.31	9.66	0.076	28.2	0	water
wr-19	7.74	9.51	0.076	15	0	water
wr-20	8	8.64	0.076	0	0	water
w-1	7.24	9.2	0.064	1.2	1	water
w-2	7.53	9.79	0.068	0.6	1	water
w-3	7.61	9.7	0.065	1.8	1	water
w-4	7.7	8.69	0.0664	1.2	1	water
w-5	7.89	8.39	0.064	0	1	water
w-6	8.05	9.04	0.064	0.6	1	water
w-7	8.21	9.34	0.064	0	1	water
w-8	7.95	10.09	0.065	0	1	water
w-9	7.89	9.62	0.063	0.6	1	water
w-10	8.31	9.25	0.068	0	1	water
w-11	8.31	8.04	0.064	0	1	water
w-12	8.25	9.24	0.065	13.2	1	water
w-13	7.95	8.72	0.069	3	1	water
sunr-1	8.2	10.42	0.124	16.2	0	suntown
sunr-2	8.66	9.43	0.129	27	0	suntown
sunr-3	8.28	8.07	0.127	0	0	suntown
sunr-4	8.82	9.57	0.139	12.6	0	suntown
sunr-5	8.96	8.67	0.137	0	0	suntown
sunr-6	8.96	9.17	0.139	2.4	0	suntown
sunr-7	8.84	9.53	0.139	1.8	0	suntown
sunr-8	8.8	9.46	0.138	13.2	0	suntown
sunr-9	8.66	9.29	0.136	6.6	0	suntown
sunr-10	8.59	9.46	0.137	0	0	suntown
sunr-11	8.64	9.83	0.137	13.8	0	suntown
sunr-12	8.5	9.94	0.137	12.6	0	suntown
sunr-13	8.28	7.56	0.149	0.6	0	suntown
sunr-14	8.37	8.6	0.147	9	0	suntown
sunr-15	8.44	7.94	0.147	17.4	0	suntown
sunr-16	8.36	6.64	0.149	0	0	suntown
sunr-17	8.25	7.8	0.151	9.6	0	suntown
sunr-18	8.11	7.97	0.146	1.8	0	suntown
sunr-19	8.19	8.05	0.139	23.4	0	suntown
sunr-20	8.38	6.58	0.146	0	0	suntown
sun-1	7.15	16.32	0.09	0.6	1	suntown
sun-2	7.05	10.65	0.1	0	1	suntown
sun-3	7.44	8.94	0.098	0.6	1	suntown
sun-4	7.36	8.62	0.096	0	1	suntown
sun-5	7.38	9.85	0.101	0.6	1	suntown
sun-6	7.44	8.72	0.106	0	1	suntown
sun-7	8.13	9.14	0.093	3	1	suntown
sun-8	7.98	7.82	0.091	0	1	suntown
sun-9	8.25	8.72	0.092	0	1	suntown
sun-10	7.84	9.04	0.09	17.4	1	suntown
sun-11	7.95	8.66	0.085	0.6	1	suntown
sun-12	7.98	8.33	0.097	0.6	1	suntown
sun-13	7.94	9.59	0.089	9.6	1	suntown
sun-14	7.95	9	0.089	21	1	suntown
sun-15	8.01	8.8	0.089	23.4	1	suntown
sun-16	8.36	8.77	0.089	19.2	1	suntown
sun-17	8.25	8.83	0.081	24.6	1	suntown
sun-18	7.79	8.98	0.101	10.8	1	suntown
sun-19	7.95	8.62	0.096	21.6	1	suntown
sun-20	7.99	8.76	0.102	25.8	1	suntown
sun-21	8.22	9.07	0.1	27	1	suntown
sun-22	8.01	8.01	0.093	1.8	1	suntown
sun-23	7.85	8.21	0.098	3.6	1	suntown
sun-24	8.01	8.66	0.1	6.6	1	suntown
fr-1	8.62	9.96	0.111	1.2	0	dam4
fr-2	8.65	9.24	0.112	16.2	0	dam4
fr-3	8.6	10.72	0.111	11.4	0	dam4
fr-4	8.62	10.5	0.11	22.8	0	dam4
fr-5	8.63	9.28	0.111	13.2	0	dam4
f-1	7.78	9.33	0.086	24.6	1	dam4
f-2	7.74	9.4	0.08	15.6	1	dam4
f-3	7.91	9.8	0.097	19.2	1	dam4
f-4	8.04	9.83	0.104	7.8	1	dam4
f-5	7.95	9.39	0.095	10.2	1	dam4
f-6	7.61	9.63	0.094	1.2	1	dam4
f-7	7.67	8.98	0.086	2.4	1	dam4
f-8	7.63	8.94	0.094	1.2	1	dam4
f-9	8.16	9.39	0.094	16.8	1	dam4
f-10	7.62	9.31	0.084	25.8	1	dam4
f-11	7.67	9.27	0.093	38.4	1	dam4
f-12	7.81	9.24	0.085	36.6	1	dam4
f-13	7.88	9.19	0.099	17.4	1	dam4
er-1	8.79	9.85	0.141	25.2	0	dam3
er-2	8.76	9.81	0.137	19.8	0	dam3
er-3	8.63	9.44	0.135	19.2	0	dam3
er-4	8.82	8.7	0.136	0	0	dam3
er-5	8.73	9.5	0.137	12	0	dam3
er-6	8.84	9.62	0.14	20.4	0	dam3
er-7	8.65	9.64	0.139	55.8	0	dam3
er-8	8.62	8.03	0.148	9.6	0	dam3
er-9	8.71	9.25	0.153	5.4	0	dam3
er-10	8.75	9.35	0.148	24	0	dam3
e-1	7.17	9.28	0.135	12.6	1	dam3
e-2	8.66	9.48	0.134	1.2	1	dam3
e-3	8.66	9.48	0.134	1.2	1	dam3
e-4	6.73	13.58	0.093	12	1	dam3
e-5	8.61	9.77	0.134	1.2	1	dam3
e-6	8.82	8.45	0.134	0	1	dam3
e-7	8.82	8.45	0.134	0	1	dam3
e-8	8.38	9.99	0.138	6.6	1	dam3
e-9	8.06	9.5	0.12	0.6	1	dam3
e-10	8.81	7.97	0.138	0	1	dam3
e-11	8.82	8.1	0.136	0	1	dam3
e-12	8.66	8.04	0.139	0.6	1	dam3
e-13	8.66	8.04	0.139	0.6	1	dam3
e-14	8.66	8.04	0.139	0.6	1	dam3
e-15	7.52	9.16	0.056	0.6	1	dam3
e-16	7.52	9.16	0.056	0.6	1	dam3
e-17	7.52	9.16	0.056	0.6	1	dam3
e-18	7.65	9.05	0.095	0.6	1	dam3
e-19	7.65	9.05	0.095	0.6	1	dam3
e-20	7.65	9.05	0.095	0.6	1	dam3
e-21	7.7	8.99	0.093	17.4	1	dam3
e-22	7.7	8.99	0.093	17.4	1	dam3
e-23	7.7	8.99	0.093	17.4	1	dam3
e-24	7.65	9.05	0.095	0.6	1	dam3
e-25	7.65	9.05	0.095	0.6	1	dam3
e-26	7.65	9.05	0.095	0.6	1	dam3
e-27	7.35	8.71	0.073	17.4	1	dam3
e-28	8.83	9.36	0.142	1.2	1	dam3
e-29	8.95	9.56	0.142	2.4	1	dam3
e-30	8.83	9.85	0.147	6.6	1	dam3
e-31	8.84	9.57	0.144	0	1	dam3
e-32	8.66	8.7	0.143	0.6	1	dam3
e-33	8.65	9.29	0.143	3	1	dam3
e-34	8.48	10.54	0.137	6	1	dam3
e-35	8.59	10.48	0.137	5.4	1	dam3
e-36	8.63	8.99	0.141	0	1	dam3
e-37	8.68	10.03	0.142	5.4	1	dam3
e-38	8.65	9.28	0.143	0	1	dam3
e-39	7.96	9.38	0.145	1.8	1	dam3
e-40	8.16	9.19	0.137	0	1	dam3
e-41	8.16	9.19	0.137	0	1	dam3
e-42	8.78	9.19	0.142	0	1	dam3
e-43	8.78	9.19	0.142	0	1	dam3
e-44	8.75	9.37	0.143	8.4	1	dam3
e-45	8.75	9.37	0.143	8.4	1	dam3
e-46	8.69	9.19	0.137	0	1	dam3
e-47	8.69	9.19	0.137	0	1	dam3
e-48	8.75	9.35	0.148	24	1	dam3
e-49	8.63	8.6	0.156	0.6	1	dam3
e-50	8.63	8.66	0.155	7.8	1	dam3
e-51	8.64	8.95	0.157	12.6	1	dam3
e-52	8.64	8.71	0.155	0.6	1	dam3
e-53	8.64	9.04	0.155	17.4	1	dam3
e-54	8.64	8.95	0.157	12.6	1	dam3
e-55	8.64	8.95	0.157	12.6	1	dam3
dr-1	8.61	9.09	0.157	24.6	0	dam2
dr-2	8.63	9.14	0.158	17.4	0	dam2
dr-3	8.67	9.24	0.16	13.8	0	dam2
dr-4	8.7	9.19	0.168	34.2	0	dam2
dr-5	8.61	8.96	0.168	25.2	0	dam2
dr-6	8.69	8.77	0.169	7.2	0	dam2
dr-7	8.63	8.73	0.166	13.8	0	dam2
dr-8	8.53	8.68	0.168	7.2	0	dam2
dr-9	8.61	8.56	0.168	31.2	0	dam2
dr-10	8.65	8.82	0.167	52.8	0	dam2
d-1	8.36	9.33	0.154	0	1	dam2
d-2	8.44	8.88	0.153	0	1	dam2
d-3	8.44	8.96	0.156	1.8	1	dam2
d-4	6.87	10.28	0.101	13.8	1	dam2
d-5	8.61	8.7	0.155	0	1	dam2
d-6	8.57	9.4	0.155	0	1	dam2
d-7	8.57	9.4	0.155	0	1	dam2
d-8	7.23	10.07	0.154	8.4	1	dam2
d-9	7.23	10.07	0.154	8.4	1	dam2
d-10	7.23	10.07	0.154	8.4	1	dam2
d-11	7.23	10.07	0.154	8.4	1	dam2
d-12	7.1	9.58	0.107	0.6	1	dam2
d-13	7.37	9.63	0.121	11.4	1	dam2
d-14	7.37	9.63	0.121	11.4	1	dam2
d-15	7.37	9.63	0.121	11.4	1	dam2
d-16	7.37	9.63	0.121	11.4	1	dam2
d-17	8.61	9.46	0.159	24.6	1	dam2
d-18	8.65	9.16	0.159	18.6	1	dam2
d-19	8.67	8.73	0.16	0	1	dam2
d-20	7.53	9.03	0.153	1.2	1	dam2
d-21	8.7	8.4	0.16	0.6	1	dam2
d-22	8.68	9.2	0.163	30	1	dam2
d-23	8.7	9.02	0.16	30	1	dam2
d-24	7.48	9.39	0.125	14.4	1	dam2
d-25	7.48	9.39	0.125	14.4	1	dam2
d-26	7.37	9.38	0.136	37.8	1	dam2
d-27	7.37	9.38	0.136	37.8	1	dam2
d-28	7.37	9.38	0.136	37.8	1	dam2
d-29	7.6	9.28	0.162	36.6	1	dam2
d-30	7.17	9.42	0.161	22.8	1	dam2
d-31	7.37	9.27	0.161	22.8	1	dam2
d-32	8.57	8.01	0.168	0	1	dam2
d-33	8.65	7.2	0.166	0	1	dam2
d-34	8.65	7.2	0.166	0	1	dam2
d-35	7.65	9.14	0.149	37.2	1	dam2
d-36	7.46	9.02	0.16	47.4	1	dam2
d-37	7.35	9	0.16	44.4	1	dam2
d-38	7.24	9.25	0.113	61.2	1	dam2
cr-1	8.6	8.9	0.174	32.4	0	dam1
cr-2	8.71	8.52	0.173	18	0	dam1
cr-3	8.79	8.73	0.174	0.6	0	dam1
cr-4	8.63	9.14	0.174	6	0	dam1
cr-5	8.76	8.81	0.17	27	0	dam1
c-1	8.7	7.82	0.175	0	1	dam1
c-2	8.36	7.9	0.174	0	1	dam1
c-3	8.38	7.24	0.198	0	1	dam1
c-4	8.58	7.25	0.166	7.2	1	dam1
c-5	8.57	7.96	0.172	0	1	dam1
c-6	8.65	8.65	0.172	0	1	dam1
c-7	8.74	8.31	0.165	0	1	dam1
c-8	8.69	8.95	0.168	12.6	1	dam1
c-9	8.6	8.07	0.175	0	1	dam1
c-10	8.6	8.07	0.175	0	1	dam1
br-1	8.59	9.12	0.165	21.6	0	s
br-2	8.69	9.35	0.161	23.4	0	s
br-3	8.67	9.08	0.171	19.2	0	s
br-4	8.67	9.2	0.161	25.8	0	s
br-5	8.6	8.9	0.156	1.8	0	s
b-1	8.55	10.92	0.144	0	1	s
b-2	8.65	9.51	0.148	1.2	1	s
b-3	8.65	9.51	0.148	1.2	1	s
b-4	8.66	9.04	0.171	7.8	1	s
b-5	8.66	9.04	0.171	7.8	1	s
b-6	8.66	9.04	0.171	7.8	1	s
b-7	8.61	8.82	0.172	4.8	1	s
b-8	8.61	8.82	0.172	4.8	1	s
b-9	8.71	8.95	0.172	16.8	1	s
b-10	8.71	8.91	0.173	9.6	1	s
b-11	8.71	8.95	0.172	16.8	1	s
b-12	8.7	8.93	0.172	13.8	1	s
b-13	8.7	9	0.171	24.6	1	s
b-14	8.61	9.37	0.165	11.4	1	s
b-15	8.63	8.31	0.162	4.2	1	s
b-16	8.74	10.15	0.156	13.2	1	s
ar-1	8.99	9.01	0.172	30	0	g
ar-2	8.81	9.61	0.176	47.4	0	g
ar-3	8.84	10.34	0.178	19.2	0	g
ar-4	8.77	8.82	0.18	0	0	g
ar-5	8.73	8.65	0.18	4.2	0	g
a-1	8.98	9.03	0.163	13.2	1	g
a-2	9	8.92	0.172	0	1	g
a-3	8.99	9.36	0.172	1.8	1	g
a-4	9	8.56	0.171	0	1	g

### Sheet: redd site selection_2
ibutton_ID	Tmax(℃)	Tmin(℃)	Tmean(℃)	DTR(℃)	result	site	(natural redd=1, random site=0)
598	13.2	11.6	12.1	1.6	1	wuling
634	13.3	11.6	12.1	1.6	1	wuling
574	13.4	11.7	12.2	1.7	0	wuling
603	13.4	11.7	12.3	1.7	0	wuling
647	13.4	11.6	12.2	1.8	1	wuling
646	13.7	11.5	12.2	2.2	0	wuling
637	13.5	11.7	12.3	1.8	1	wuling
571	13.6	11.8	12.4	1.8	0	wuling
628	13.6	11.8	12.4	1.8	1	wuling
649	12.1	10.8	11.3	1.3	1	wuling
570	12.5	10.8	11.3	1.7	1	wuling
581	12.7	10.8	11.4	1.9	1	wuling
618	12.9	10.9	11.5	2	1	wuling
595	12.7	10.9	11.4	1.8	1	wuling
654	12.7	10.9	11.5	1.8	1	wuling
597	12.8	10.9	11.5	2	1	wuling
575	13.8	11.7	12.4	2.1	0	wuling
616	13.8	11.6	12.3	2.2	1	wuling
577	14.3	12	12.8	2.3	1	wuling
653	14.3	12	12.7	2.3	1	wuling
644	14.1	11.8	12.5	2.4	0	wuling
638	14.3	11.9	12.6	2.4	0	wuling
607	11.1	10.2	10.6	0.8	1	wuling
582	11.1	10.3	10.6	0.8	0	wuling
586	14.1	11.8	12.6	2.3	0	wuling
648	14.1	11.8	12.7	2.3	1	wuling
594	11.4	9.3	10	2	1	suntown
599	11.4	9.4	10	2	0	suntown
660	11.2	9.4	10	1.9	1	suntown
627	11.2	9.3	10	1.9	0	suntown
633	11	9.2	9.8	1.8	1	suntown
621	11	9.2	9.8	1.8	0	suntown
622	14.7	10.4	11.9	4.2	0	suntown
569	11.8	9.4	10.2	2.4	1	suntown
629	11.9	9.6	10.3	2.3	1	suntown
583	11.7	9.8	10.5	1.9	0	suntown
565	11.8	9.6	10.3	2.1	1	suntown
613	8.9	8.1	8.5	0.8	0	water
592	8.9	8.1	8.5	0.8	1	water
584	8.9	8	8.5	0.9	1	water
651	8.9	8	8.5	0.9	0	water
620	9	8.1	8.5	0.9	1	water
643	9	8.1	8.5	0.9	0	water
641	8.9	8	8.5	0.9	0	water
614	9	8.1	8.6	0.9	1	water
605	8.9	8	8.4	1	1	water
573	9.3	8.4	8.8	0.9	1	water
578	9	8.1	8.6	0.9	0	water
